# Odor mixture perception: can molecular complexity be a factor determining elemental or configural perception?

**DOI:** 10.1101/2020.05.27.120154

**Authors:** Masayuki Hamakawa, Hiroya Ishikawa, Yumika Kikuchi, Kaori Tamura, Tsuyoshi Okamoto

## Abstract

Odor mixtures can evoke smells that differ from those of their individual odor components. Research has revealed the existence of two perceptual modes, in which a mixture can be perceived as either the original smells of its individual components (elemental) or as a novel smell (configural). However, the factors underlying the perceptual transformation that occurs when smelling a mixture versus its original components remain unclear. Therefore, the present study aimed to identify the properties of odorants that affect olfactory perception of odor mixtures, focusing on the structural complexity of an odorant. We conducted psychophysical experiments in which different groups of participants were instructed to provide olfactory perceptual descriptions of low-, medium-, and high-complexity odor mixtures or components, respectively. To investigate the perceptual modes induced by the mixtures, we compared the participants’ evaluations between mixtures and components via two types of analyses. First, we compared each olfactory description following quantification via principal component analysis. We then compared data based on seven major olfactory perceptual groups. We observed that odor mixtures composed of low-complexity odorants were perceived as relatively novel smells with regard to both minor (olfactory descriptions) and major (perceptual community) odor qualities than medium- and high-complexity mixtures. Such information may further our understanding of the olfactory perceptual modes of odor mixtures.
