## Supplementary Table 1 for "Odor mixture perception: can molecular complexity be a factor determining elemental or configural perception?"

### Sheet: Table S1
Component 1	C_sub_1		C_sub_2		C_sub_3		C_sub_4		C_sub_5		C_sub_6		C_sub_7		C_sub_8		C_sub_9		C_sub_10
	Olfactory notes	RIR	Olfactory notes	RIR	Olfactory notes	RIR	Olfactory notes	RIR	Olfactory notes	RIR	Olfactory notes	RIR	Olfactory notes	RIR	Olfactory notes	RIR	Olfactory notes	RIR	Olfactory notes	RIR
1st day	Plum	2	Woody	2	Herbaceous	3	Sweet	3	Alcohol	1	Alcohol	1	Alcohol	1	Rose	2	Alcohol	1	Hawthorne	4
	Sweet	1	Geranium	1	Vanilla	2	Alcohol	2	Ethereal	2	Ethereal	2	Ethereal	2	Sweet	1	Ethereal	2	Alcohol	3
			Alcohol	3	Alcohol	1	Ethereal	1											Ethereal	2
																			Paint	1
Component 2	C_sub_1		C_sub_2		C_sub_3		C_sub_4		C_sub_5		C_sub_6		C_sub_7		C_sub_8		C_sub_9		C_sub_10
	Olfactory notes	RIR	Olfactory notes	RIR	Olfactory notes	RIR	Olfactory notes	RIR	Olfactory notes	RIR	Olfactory notes	RIR	Olfactory notes	RIR	Olfactory notes	RIR	Olfactory notes	RIR	Olfactory notes	RIR
1st day	Hawthorne	3	Meaty	3	Meaty	1	Meaty	2	Meaty	1	Meaty	2	Meaty	2	Green	2	Spicy	2	Onioin	1
	Meaty	2	Spicy	2	Spicy	4	Onioin	1	Spicy	2	Spicy	3	Spicy	3	Ethereal	1	Onioin	1	Smoky	2
	Smoky	1	Onioin	1	Onioin	3			Onioin	3	Onioin	1	Onioin	1
					Smoky	2					Smoky	4
Component 3	C_sub_1		C_sub_2		C_sub_3		C_sub_4		C_sub_5		C_sub_6		C_sub_7		C_sub_8		C_sub_9		C_sub_10
	Olfactory notes	RIR	Olfactory notes	RIR	Olfactory notes	RIR	Olfactory notes	RIR	Olfactory notes	RIR	Olfactory notes	RIR	Olfactory notes	RIR	Olfactory notes	RIR	Olfactory notes	RIR	Olfactory notes	RIR
1st day	Spicy	3	Cabbage	1	Onioin	2	Onioin	1	Onioin	2	Meaty	3	Unknown		Ethereal	2	Spicy	2	Almond	2
	Onioin	2	Ethereal	2	Sulfurous	1	Sulfurous	2	Sulfurous	1	Spicy	2			Sulfurous	1	Onioin	1	Spicy	4
	Smoky	1	Sulfurous	3							Onioin	1							Onioin	1
																			Smoky	3
Component 4	C_sub_1		C_sub_2		C_sub_3		C_sub_4		C_sub_5		C_sub_6		C_sub_7		C_sub_8		C_sub_9		C_sub_10
	Olfactory notes	RIR	Olfactory notes	RIR	Olfactory notes	RIR	Olfactory notes	RIR	Olfactory notes	RIR	Olfactory notes	RIR	Olfactory notes	RIR	Olfactory notes	RIR	Olfactory notes	RIR	Olfactory notes	RIR
1st day	Green	3	Rose	1	Apple	1	Alcohol		Ethereal	1	Alcohol	1	Sweet	3	Plum	1	Alcohol	2	Geranium	2
	Sweet	1	Geranium	2	Hawthorne	2	Unknown		Unknown	2	Ink	2	Vanilla	2	Sweet	2	Ethereal	1	Plum	3
	Vanilla	2											Coconut	1					Sweet	1
Component 5	C_sub_1		C_sub_2		C_sub_3		C_sub_4		C_sub_5		C_sub_6		C_sub_7		C_sub_8		C_sub_9		C_sub_10
	Olfactory notes	RIR	Olfactory notes	RIR	Olfactory notes	RIR	Olfactory notes	RIR	Olfactory notes	RIR	Olfactory notes	RIR	Olfactory notes	RIR	Olfactory notes	RIR	Olfactory notes	RIR	Olfactory notes	RIR
1st day	Alcohol	1	Almond	3	Green	1	Alcohol	2	Vegetable	2	Alcohol	2	Plum	1	Almond	3	Alcohol	2	Almond	1
	Ethereal	2	Alcohol	2	Vanilla	2	Ethereal	1	Green	3	Ethereal	1	Ethereal	2	Alcohol	1	Nail polish remover	1	Ethereal	3
			Ethereal	1					Cabbage	1					Ethereal	2			Marker pen	2
Component 6	C_sub_1		C_sub_2		C_sub_3		C_sub_4		C_sub_5		C_sub_6		C_sub_7		C_sub_8		C_sub_9		C_sub_10
	Olfactory notes	RIR	Olfactory notes	RIR	Olfactory notes	RIR	Olfactory notes	RIR	Olfactory notes	RIR	Olfactory notes	RIR	Olfactory notes	RIR	Olfactory notes	RIR	Olfactory notes	RIR	Olfactory notes	RIR
1st day	Sweet	2	Ethereal	2	Green	2	Rose	2	Woody	2	Ethereal	2	Rose	3	Geranium	2	Rose	3	Alcohol	3
	Alcohol	3	rubber	1	Vanilla	1	Plum	1	Herbaceous	3	Smell of new shoes	1	Sweet	2	Sweet	1	Hawthorne	2	Smell of new bag	2
	Ethereal	1					Sweet	3	Ethereal	1			Red wine	1	Ethereal	3	Sweet	1
																			Smell of rubber boots	1
Component 7	C_sub_1		C_sub_2		C_sub_3		C_sub_4		C_sub_5		C_sub_6		C_sub_7		C_sub_8		C_sub_9		C_sub_10
	Olfactory notes	RIR	Olfactory notes	RIR	Olfactory notes	RIR	Olfactory notes	RIR	Olfactory notes	RIR	Olfactory notes	RIR	Olfactory notes	RIR	Olfactory notes	RIR	Olfactory notes	RIR	Olfactory notes	RIR
1st day	Woody	2	Meaty	3	Almond	2	Meaty	3	Ethereal	1	Meaty	2	Green	2	Vegetable	2	Sweet	2	Woody	2
	Green	1	Spicy	2	Meaty	3	Spicy	2	Smell of hospital	2	Seirogan	1	Smoky	1	Green	1	Smoky	1	Rose	1
			Smoky	1	Smoky	1	Smoky	1							Cabbage	3			Sweet	3
			Ethereal	4
Component 8	C_sub_1		C_sub_2		C_sub_3		C_sub_4		C_sub_5		C_sub_6		C_sub_7		C_sub_8		C_sub_9		C_sub_10
	Olfactory notes	RIR	Olfactory notes	RIR	Olfactory notes	RIR	Olfactory notes	RIR	Olfactory notes	RIR	Olfactory notes	RIR	Olfactory notes	RIR	Olfactory notes	RIR	Olfactory notes	RIR	Olfactory notes	RIR
1st day	Green	2	Herbaceous	3	Herbaceous	2	Herbaceous	3	Geranium	1	Herbaceous	3	Herbaceous	1	Plum	3	Woody	2	Woody	2
	Sweet	1	Geranium	2	Honey	1	Spicy	1	Hawthorne	2	Almond	1	Sweet	2	Hawthorne	1	Green	1	Hawthorne	3
			Plum	1			Ethereal	2			Spicy	2			Sweet	2	Cabbage	3	Sweet	1
Component 9	C_sub_1		C_sub_2		C_sub_3		C_sub_4		C_sub_5		C_sub_6		C_sub_7		C_sub_8		C_sub_9		C_sub_10
	Olfactory notes	RIR	Olfactory notes	RIR	Olfactory notes	RIR	Olfactory notes	RIR	Olfactory notes	RIR	Olfactory notes	RIR	Olfactory notes	RIR	Olfactory notes	RIR	Olfactory notes	RIR	Olfactory notes	RIR
1st day	Vegetable	1	Onioin	2	Rose	3	Herbaceous		Woody	2	Rose	2	Woody	1	Green	2	Alcohol	2	Ethereal	2
	Sulfurous	2	Smoky	1	Meaty	2	Rose		Unknown	1	Sweet	1	Sweet	2	Herbaceous	1	Ethereal	1	Marker pen	1
					Sulfurous	1	Ethereal
Component 10	C_sub_1		C_sub_2		C_sub_3		C_sub_4		C_sub_5		C_sub_6		C_sub_7		C_sub_8		C_sub_9		C_sub_10
	Olfactory notes	RIR	Olfactory notes	RIR	Olfactory notes	RIR	Olfactory notes	RIR	Olfactory notes	RIR	Olfactory notes	RIR	Olfactory notes	RIR	Olfactory notes	RIR	Olfactory notes	RIR	Olfactory notes	RIR
1st day	Woody	2	Green	2	Woody	3	Herbaceous		Apple	1	Herbaceous	1	Rose	1	Herbaceous	2	Herbaceous	1	Plum	1
	Honey	1	Hawthorne	1	Green	1	Rose		Plum	2	Hawthorne	3	Sweet	2	Hawthorne	1	Rose	2	Sweet	3
			Smoky	3	Ethereal	2	Almond		Vanilla	3	Spicy	2	Honey	3	Sweet	3			Honey	2
Component 11	C_sub_1		C_sub_2		C_sub_3		C_sub_4		C_sub_5		C_sub_6		C_sub_7		C_sub_8		C_sub_9		C_sub_10
	Olfactory notes	RIR	Olfactory notes	RIR	Olfactory notes	RIR	Olfactory notes	RIR	Olfactory notes	RIR	Olfactory notes	RIR	Olfactory notes	RIR	Olfactory notes	RIR	Olfactory notes	RIR	Olfactory notes	RIR
1st day	Rose	3	Apple	2	Herbaceous	3	Strawberry	1	Apple	2	Strawberry	1	Strawberry	1	Apple	1	Green	4	Strawberry	1
	Plum	2	Strawberry	1	Strawberry	1	Plum	2	Strawberry	1	Sweet	2	Sweet	2	Plum	3	Apple	1	Sweet	2
	Sweet	1			Lemone	2									Sweet	2	Strawberry	2
																	Sweet	3
Component 12	C_sub_1		C_sub_2		C_sub_3		C_sub_4		C_sub_5		C_sub_6		C_sub_7		C_sub_8		C_sub_9		C_sub_10
	Olfactory notes	RIR	Olfactory notes	RIR	Olfactory notes	RIR	Olfactory notes	RIR	Olfactory notes	RIR	Olfactory notes	RIR	Olfactory notes	RIR	Olfactory notes	RIR	Olfactory notes	RIR	Olfactory notes	RIR
1st day	Herbaceous	1	Woody	2	Woody	2	Herbaceous	2	Green	1	Green	1	Herbaceous	2	Herbaceous	1	Spicy	1	Sweet	3
	Alcohol	2	Herbaceous	1	Geranium	1	Geranium	1	Ethereal	2	Herbaceous	2	Farm	1	Rose	2	Ethereal	2	Onioin	1
			Smoky	3			Plum	3							Alcohol	3			Smoky	4
																			Alcohol	2
Mixture 1	M_sub_1		M_sub_2		M_sub_3		M_sub_4		M_sub_5		M_sub_6		M_sub_7		M_sub_8		M_sub_9		M_sub_10		M_sub_11		M_sub_12		M_sub_13		M_sub_14
	Olfactory notes	RIR	Olfactory notes	RIR	Olfactory notes	RIR	Olfactory notes	RIR	Olfactory notes	RIR	Olfactory notes	RIR	Olfactory notes	RIR	Olfactory notes	RIR	Olfactory notes	RIR	Olfactory notes	RIR	Olfactory notes	RIR	Olfactory notes	RIR	Olfactory notes	RIR	Olfactory notes	RIR
1st day	Vegetable	5	Vegetable	3	Honey	1	Sweet	4	Cabbage	2	Vegetable	2	Green	4	Green	4	Meaty	2	Almond	4	Meaty	4	Spicy	4	Vegetable	1	Green	4
	Cabbage	4	Meaty	4	Meaty	3	Onion	1	Almond	3	Cabbage	1	Meaty	2	Cabbage	1	Onion	1	Meaty	2	Spicy	3	Onion	1	Cabbage	4	Rose	3
	Meaty	3	Onion	1	Ethereal	2	Smoky	3	Onion	4	Hawthorne	3	Spicy	3	Herbaceous	2	Alcohol	4	Spicy	3	Onion	1	Alcohol	2	Meaty	2	Onion	2
	Spicy	2	Ethereal	2	Welsh onion	4	Alcohol	2	Carrot	1	Alcohol	4	Ethereal	1	Spicy	3	Sulfurous	3	Onion	1	Smoky	2	Ethereal	3	Onion	3	Antisepsis before injection	1
	Onion	1
2nd day	Vegetable	5	Meaty	4	Hawthorne	2	Vegetable	1	Herbaceous	2	Rose	1	Apple	4	Vegetable	3	Meaty	4	Apple	4	Spicy	2	Spicy	4	Vegetable	2	Sweet	2
	Spicy	1	Spicy	3	Banana	1	Cabbage	3	Spicy	1	Hawthorne	4	Meaty	2	Cabbage	1	Onion	1	Honey	3	Onion	1	Onion	1	Green	3	Vanilla	4
	Onion	3	Onion	1	Onion	3	Meaty	4	Onion	4	Alcohol	2	Onion	3	Smoky	4	Smoky	2	Meaty	2	Smoky	3	Alcohol	2	Cabbage	1	Onion	3
	Smoky	2	Alcohol	2	Yoghurt	4	Onion	2	Ethereal	3	Ethereal	3	Ethereal	1	Alcohol	2	Alcohol	3	Onion	1	Ethereal	4	Ethereal	3	Onion	4	Alcohol	1
	Alcohol	4
	Ethereal	6
Mixture 2	M_sub_1		M_sub_2		M_sub_3		M_sub_4		M_sub_5		M_sub_6		M_sub_7		M_sub_8		M_sub_9		M_sub_10		M_sub_11		M_sub_12		M_sub_13		M_sub_14
	Olfactory notes	RIR	Olfactory notes	RIR	Olfactory notes	RIR	Olfactory notes	RIR	Olfactory notes	RIR	Olfactory notes	RIR	Olfactory notes	RIR	Olfactory notes	RIR	Olfactory notes	RIR	Olfactory notes	RIR	Olfactory notes	RIR	Olfactory notes	RIR	Olfactory notes	RIR	Olfactory notes	RIR
1st day	Almond	5	Vegetable	4	Meaty	4	Vegetable	3	Green	4	Woody	5	Woody	4	Vegetable	4	Honey	4	Sweet	4	Meaty	4	Hawthorne	2	Vegetable	2	Vegetable	4
	Meaty	1	Meaty	3	Smoky	3	Apple	5	Meaty	3	Vegetable	1	Meaty	2	Cabbage	1	Meaty	3	Almond	3	Spicy	2	Onion	4	Cabbage	1	Rose	3
	Onion	2	Onion	2	Alcohol	1	Sweet	4	Ethereal	2	Green	2	Onion	3	Alcohol	2	Onion	1	Meaty	2	Onion	1	Alcohol	1	Spicy	3	Alcohol	2
	Smoky	3	Alcohol	1	Ethereal	2	Onion	1	Roast	1	Cabbage	3	Ethereal	1	Ethereal	3	Ethereal	2	Onion	1	Smoky	3	Ethereal	3	Smoky	4	Smell of hospital	1
	Alcohol	4					Smoky	2			Sulfurous	4							Smoky	5
2nd day	Vegetable	2	Vegetable	3	Meaty	4	Vegetable	4	Hawthorne	4	Vegetable	3	Apple	4	Vegetable	2	Apple	4	Green	5	Meaty	4	Onion	3	Vegetable	1	Meaty	4
	Cabbage	3	Meaty	4	Onion	2	Meaty	2	Meaty	3	Cabbage	2	Meaty	1	Green	3	Meaty	2	Cabbage	4	Spicy	1	Alcohol	4	Cabbage	2	Spicy	3
	Spicy	4	Onion	1	Smoky	3	Spicy	3	Onion	1	Hawthorne	4	Onion	2	Cabbage	1	Onion	1	Apple	3	Onion	2	Ethereal	1	Onion	3	Onion	1
	Onion	1	Alcohol	2	Food waste	1	Onion	1	Smoky	2	Food waste	1	Ethereal	3	Onion	4	Alcohol	3	Sweet	2	Smoky	3	Sulfurous	2	Smoky	4	Ethereal	2
	Alcohol	5																	Onion	1
Mixture 3	M_sub_1		M_sub_2		M_sub_3		M_sub_4		M_sub_5		M_sub_6		M_sub_7		M_sub_8		M_sub_9		M_sub_10		M_sub_11		M_sub_12		M_sub_13		M_sub_14
	Olfactory notes	RIR	Olfactory notes	RIR	Olfactory notes	RIR	Olfactory notes	RIR	Olfactory notes	RIR	Olfactory notes	RIR	Olfactory notes	RIR	Olfactory notes	RIR	Olfactory notes	RIR	Olfactory notes	RIR	Olfactory notes	RIR	Olfactory notes	RIR	Olfactory notes	RIR	Olfactory notes	RIR
1st day	Meaty	4	Meaty	2	Meaty	4	Sweet	4	Green	3	Vegetable	1	Rose	3	Cabbage	1	Vegetable	1	Cabbage	4	Cabbage	4	Meaty	3	Cabbage	1	Meaty	2
	Spicy	3	Onion	1	Onion	1	Meaty	3	Almond	4	Green	3	Meaty	1	Almond	2	Green	3	Meaty	2	Meaty	1	Spicy	4	Meaty	3	Alcohol	3
	Onion	1	Smoky	3	Smoky	3	Spicy	2	Meaty	1	Cabbage	2	Spicy	2	Spicy	4	Cabbage	2	Onion	1	Onion	2	Onion	1	Spicy	4	Sulfurous	4
	Smoky	2	Sulfurous	4	Welsh onion	2	Onion	1	Ethereal	2	Rotten	4	Smoky	4	Onion	3	Onion	4	Smoky	3	Smoky	3	Smoky	2	Smoky	2	Ammonia	1
2nd day	Meaty	4	Cabbage	4	Meaty	4	Vegetable	4	Meaty	3	Green	3	Woody	4	Green	4	Meaty	5	Almond	5	Cabbage	4	Onion	1	Cabbage	1	Spicy	2
	Spicy	2	Meaty	3	Onion	2	Meaty	3	Onion	1	Cabbage	2	Meaty	1	Cabbage	1	Spicy	4	Meaty	2	Meaty	3	Smoky	4	Onion	2	Onion	1
	Onion	1	Spicy	1	Food waste	1	Spicy	2	Smoky	2	Sulfurous	4	Onion	2	Smoky	2	Onion	1	Onion	1	Spicy	1	Ethereal	3	Smoky	4	Alcohol	4
	Smoky	3	Onion	2	Onion	3	Onion	1	Hay	4	Burning garbage	1	Smoky	3	Ethereal	3	Smoky	3	Smoky	3	Onion	2	Sulfurous	2	Smell of roast	3	Sulfurous	3
																	Ethereal	2	Alcohol	4
Mixture 4	M_sub_1		M_sub_2		M_sub_3		M_sub_4		M_sub_5		M_sub_6		M_sub_7		M_sub_8		M_sub_9		M_sub_10		M_sub_11		M_sub_12		M_sub_13		M_sub_14
	Olfactory notes	RIR	Olfactory notes	RIR	Olfactory notes	RIR	Olfactory notes	RIR	Olfactory notes	RIR	Olfactory notes	RIR	Olfactory notes	RIR	Olfactory notes	RIR	Olfactory notes	RIR	Olfactory notes	RIR	Olfactory notes	RIR	Olfactory notes	RIR	Olfactory notes	RIR	Olfactory notes	RIR
1st day	Vegetable	3	Onion	3	Sweet	2	Apple	3	Green	4	Apple	3	Sweet	4	Green	2	Apple	2	Rose	2	Green	2	Apple	3	Vegetable	1	Herbaceous	3
	Cabbage	2	Alcohol	2	Honey	3	Almond	4	Apple	1	Plum	4	Meaty	2	Smoky	3	Strawberry	1	Geranium	1	Cabbage	1	Plum	4	Cabbage	3	Sweet	4
	Alcohol	3	Ethereal	1	Pomegranate	1	Meaty	2	Alcohol	2	Hawthorne	2	Spicy	3	Alcohol	4	Sweet	4	Sweet	3	Strawberry	3	Alcohol	1	Honey	4	Alcohol	1
	Unknown	1	Unknown	4	Onion	4	Onion	1	Vinegar	3	Alcohol	5	Alcohol	1	Ethereal	1	Ethereal	3	Honey	4	Sweet	4	Ethereal	2	Meaty	2	Ethereal	2
											Ethereal	1
2nd day	Meaty	3	Rose	3	Rose	3	Sweet	1	Herbaceous	4	Herbaceous	3	Rose	1	Green	4	Herbaceous	3	Green	4	Plum	4	Plum	1	Vegetable	1	Woody	3
	Smoky	1	Apple	1	Sweet	1	Honey	4	Apple	3	Alcohol	1	Plum	4	Cabbage	1	Sweet	2	Rose	5	Sweet	3	Sweet	2	Green	2	Herbaceous	4
	Alcohol	2	Plum	2	Honey	4	Onion	2	Sweet	2	Ethereal	2	Sweet	3	Smoky	3	Smoky	4	Plum	2	Spicy	1	Alcohol	4	Cabbage	3	Sweet	2
	Ethereal		Sweet	4	Banana	2	Ethereal	3	Vanilla	1	Sulfurous	4	Alcohol	2	Ethereal	2	Alcohol	1	Hawthorne	1	Alcohol	2	Pop	3	Alcohol	4	Alcohol	1
									Sour fruit	5									Sweet	3
Mixture 5	M_sub_1		M_sub_2		M_sub_3		M_sub_4		M_sub_5		M_sub_6		M_sub_7		M_sub_8		M_sub_9		M_sub_10		M_sub_11		M_sub_12		M_sub_13		M_sub_14
	Olfactory notes	RIR	Olfactory notes	RIR	Olfactory notes	RIR	Olfactory notes	RIR	Olfactory notes	RIR	Olfactory notes	RIR	Olfactory notes	RIR	Olfactory notes	RIR	Olfactory notes	RIR	Olfactory notes	RIR	Olfactory notes	RIR	Olfactory notes	RIR	Olfactory notes	RIR	Olfactory notes	RIR
1st day	Vegetable	2	Woody	1	Onion	1	Almond	3	Green	2	Cabbage	1	Meaty	1	Cabbage	4	Meaty	1	Almond	4	Vanilla	4	Spicy	2	Vegetable	3	Sweet	1
	Cabbage	3	Green	2	Alcohol	3	Meaty	2	Almond	4	Rose	4	Onion	2	Spicy	3	Spicy	4	Meaty	2	Honey	3	Onion	1	Cabbage	2	Vanilla	3
	Smoky	4	Herbaceous	4	Ethereal	2	Onion	1	Ethereal	3	Plum	3	Smoky	4	Onion	1	Smoky	2	Onion	1	Spicy	1	Smoky	4	Meaty	1	Meaty	4
	Alcohol	1	Ethereal	3	Onion	4	Ethereal	4	Pickle	1	Hawthorne	2	Ethereal	3	Smoky	2	Alcohol	3	Alcohol	3	Onion	2	Alcohol	3	Onion	4	Onion	2
2nd day	Vegetable	4	Vegetable	2	Herbaceous	3	Sweet	4	Green	3	Vegetable	3	Apple	4	Green	2	Meaty	1	Woody	1	Apple	4	Spicy	4	Vegetable	4	Herbaceous	3
	Cabbage	3	Cabbage	4	Smoky	4	Meaty	2	Apple	1	Green	2	Sweet	1	Cabbage	1	Spicy	4	Vegetable	2	Sweet	1	Onion	1	Green	3	Rose	2
	Meaty	5	Onion	1	Alcohol	1	Spicy	3	Onion	2	Cabbage	1	Meaty	2	Smoky	4	Onion	5	Green	4	Vanilla	3	Smoky	3	Meaty	2	Sweet	1
	Onion	2	Alcohol	3	Onion	2	Onion	1	Smoky	4	Food waste	4	Ethereal	3	Ethereal	3	Smoky	2	Geranium	3	Spicy	2	Sulfurous	2	Onion	1	Honey	4
	Smoky	1															Ethereal	3
Mixture 6	M_sub_1		M_sub_2		M_sub_3		M_sub_4		M_sub_5		M_sub_6		M_sub_7		M_sub_8		M_sub_9		M_sub_10		M_sub_11		M_sub_12		M_sub_13		M_sub_14
	Olfactory notes	RIR	Olfactory notes	RIR	Olfactory notes	RIR	Olfactory notes	RIR	Olfactory notes	RIR	Olfactory notes	RIR	Olfactory notes	RIR	Olfactory notes	RIR	Olfactory notes	RIR	Olfactory notes	RIR	Olfactory notes	RIR	Olfactory notes	RIR	Olfactory notes	RIR	Olfactory notes	RIR
1st day	Almond	3	Meaty	4	Rose	4	Sweet	4	Woody	4	Vegetable	3	Woody	4	Cabbage	1	Woody	1	Honey	4	Cabbage	2	Woody	1	Vegetable	4	Sweet	3
	Spicy	5	Onion	1	Meaty	3	Almond	3	Spicy	3	Green	2	Green	3	Herbaceous	2	Green	4	Meaty	2	Alcohol	4	Herbaceous	2	Cabbage	2	Onion	2
	Onion	2	Smoky	3	Onion	1	Meaty	2	Onion	1	Cabbage	1	Meaty	2	Smoky	4	Cabbage	3	Onion	1	Ethereal	1	Hawthorne	4	Meaty	3	Smoky	4
	Smoky	1	Alcohol	2	Fishy	2	Onion	1	Smoky	2	Sulfurous	4	Smoky	1	Ethereal	3	Ethereal	2	Alcohol	3	Sulfurous	3	Alcohol	3	Smoky	1	Alcohol	1
	Ginger	4
2nd day	Meaty	3	Almond	3	Meaty	4	Apple	5	Meaty	4	Vegetable	3	Apple	4	Cabbage	2	Onion	1	Herbaceous	5	Cabbage	2	Spicy	2	Cabbage	1	Spicy	2
	Spicy	2	Onion	1	Onion	2	Sweet	2	Onion	1	Green	4	Meaty	1	Spicy	4	Smoky	2	Meaty	2	Onion	1	Onion	1	Meaty	3	Onion	3
	Onion	1	Alcohol	4	Smoky	3	Meaty	4	Smoky	2	Cabbage	2	Smoky	2	Smoky	1	Alcohol	3	Onion	1	Smoky	3	Smoky	3	Onion	2	Sulfurous	4
	Smoky	4	Sulfurous	2	Food waste	1	Spicy	3	Ferrum	3	Burning garbage	1	Alcohol	3	Ethereal	3	Ethereal	4	Smoky	3	Alcohol	4	Sulfurous	4	Smoky	4	Ammonia	1
							Onion	1											Alcohol	4
Mixture 7	M_sub_1		M_sub_2		M_sub_3		M_sub_4		M_sub_5		M_sub_6		M_sub_7		M_sub_8		M_sub_9		M_sub_10		M_sub_11		M_sub_12		M_sub_13		M_sub_14
	Olfactory notes	RIR	Olfactory notes	RIR	Olfactory notes	RIR	Olfactory notes	RIR	Olfactory notes	RIR	Olfactory notes	RIR	Olfactory notes	RIR	Olfactory notes	RIR	Olfactory notes	RIR	Olfactory notes	RIR	Olfactory notes	RIR	Olfactory notes	RIR	Olfactory notes	RIR	Olfactory notes	RIR
1st day	Onion	3	Herbaceous	3	Meaty	4	Herbaceous	2	Apple	2	Hawthorne	5	Woody	4	Rose	2	Plum	3	Woody	1	Green	4	Hawthorne	4	Rose	3	Onion	4
	Smoky	4	Alcohol	1	Onion	3	Geranium	4	Plum	1	Alcohol	1	Spicy	3	Geranium	1	Honey	4	Green	2	Hawthorne	3	Alcohol	3	Plum	4	Alcohol	2
	Alcohol	1	Ethereal	2	Alcohol	1	Alcohol	1	Hawthorne	4	Ethereal	2	Smoky	2	Sweet	3	Alcohol	2	Cabbage	5	Honey	1	Ethereal	2	Sweet	2	Ethereal	3
	Ethereal	2	Unknown		Ethereal	2	Ethereal	3	Ethereal	3	Sulfurous	4	Ethereal	1	Alcohol	4	Ethereal	1	Rose	4	Almond	2	Felt tip pen	1	Varnish	1	Varnish	1
											Ointment	3							Geranium	3
2nd day	Onion	4	Woody	3	Rose	3	Herbaceous	2	Herbaceous	4	Herbaceous	4	Rose	1	Herbaceous	3	Onion	4	Rose	2	Herbaceous	4	Woody	4	Geranium	1	Onion	3
	Smoky	3	Herbaceous	4	Alcohol	1	Geranium	4	Sweet	3	Alcohol	3	Apple	4	Geranium	1	Smoky	3	Hawthorne	5	Plum	2	Alcohol	3	Hawthorne	2	Smoky	4
	Alcohol	1	Alcohol	2	Ethereal	2	Sweet	3	Ethereal	2	Ethereal	2	Sweet	2	Sweet	2	Alcohol	1	Almond	4	Hawthorne	1	Ethereal	1	Sweet	3	Alcohol	2
	Ethereal	2	Ethereal	1	Unknown	4	Alcohol	1	Manicure	1	Ointment	1	Ethereal	3	Vanilla	4	Ethereal	2	Alcohol	3	Ethereal	3	Sulfurous	2	Alcohol	4	Varnish	1
																			Ethereal	1
Mixture 8	M_sub_1		M_sub_2		M_sub_3		M_sub_4		M_sub_5		M_sub_6		M_sub_7		M_sub_8		M_sub_9		M_sub_10		M_sub_11		M_sub_12		M_sub_13		M_sub_14
	Olfactory notes	RIR	Olfactory notes	RIR	Olfactory notes	RIR	Olfactory notes	RIR	Olfactory notes	RIR	Olfactory notes	RIR	Olfactory notes	RIR	Olfactory notes	RIR	Olfactory notes	RIR	Olfactory notes	RIR	Olfactory notes	RIR	Olfactory notes	RIR	Olfactory notes	RIR	Olfactory notes	RIR
1st day	Onion	4	Woody	4	Sweet	3	Sweet	1	Woody	2	Geranium	1	Herbaceous	4	Spicy	4	Meaty	4	Geranium	4	Woody	4	Hawthorne	4	Plum	4	Herbaceous	3
	Smoky	3	Green	3	Smoky	4	Vanilla	3	Vegetable	1	Alcohol	3	Meaty	2	Smoky	3	Spicy	3	Spicy	3	Rose	3	Alcohol	3	Sweet	3	Rose	4
	Alcohol	2	Alcohol	2	Alcohol	1	Spicy	4	Vanilla	4	Ethereal	2	Spicy	3	Alcohol	2	Smoky	2	Alcohol	2	Honey	2	Ethereal	2	Ethereal	2	Alcohol	2
	Ethereal	1	Ethereal	1	Ethereal	2	Ethereal	2	Ethereal	3	Sulfurous	4	Alcohol	1	Ethereal	1	Alcohol	1	Ethereal	1	Alcohol	1	Sulfurous	1	Gelatin	1	Paint	1
2nd day	Green	3	Herbaceous	3	Meaty	4	Herbaceous	3	Woody	4	Meaty	4	Herbaceous	3	Spicy	4	Herbaceous	3	Woody	2	Herbaceous	3	Smoky	4	Rose	4	Onion	4
	Onion	4	Alcohol	2	Smoky	3	Smoky	4	Ethereal	3	Smoky	3	Meaty	2	Smoky	2	Alcohol	1	Green	3	Rose	2	Alcohol	3	Alcohol	3	Alcohol	2
	Alcohol	1	Ethereal	1	Alcohol	1	Alcohol	1	Insect repellent	1	Alcohol	2	Smoky	4	Alcohol	3	Ethereal	2	Herbaceous	4	Plum	1	Ethereal	1	Ethereal	2	Ethereal	3
	Ethereal	2	Unknown		Ethereal	2	Ethereal	2	Gummed tape	2	Ethereal	1	Ethereal	1	Ethereal	1	Unknown	4	Rose	5	Ethereal	4	Sulfurous	2	Smell of bandaging	1	Varnish	1
																			Ethereal	1
Mixture 9	M_sub_1		M_sub_2		M_sub_3		M_sub_4		M_sub_5		M_sub_6		M_sub_7		M_sub_8		M_sub_9		M_sub_10		M_sub_11		M_sub_12		M_sub_13		M_sub_14
	Olfactory notes	RIR	Olfactory notes	RIR	Olfactory notes	RIR	Olfactory notes	RIR	Olfactory notes	RIR	Olfactory notes	RIR	Olfactory notes	RIR	Olfactory notes	RIR	Olfactory notes	RIR	Olfactory notes	RIR	Olfactory notes	RIR	Olfactory notes	RIR	Olfactory notes	RIR	Olfactory notes	RIR
1st day	Woody	2	Green	3	Geranium	4	Geranium	3	Spicy	3	Cabbage	3	Herbaceous	2	Plum	3	Honey	3	Herbaceous	3	Apple	3	Herbaceous	4	Apple	4	Onion	4
	Green	4	Herbaceous	4	Onion	3	Strawberry	5	Ethereal	2	Alcohol	1	Spicy	4	Hawthorne	2	Almond	4	Honey	4	Strawberry	4	Alcohol	1	Plum	3	Alcohol	3
	Smoky	1	Alcohol	2	Alcohol	1	Sweet	1	Manicure	1	Ethereal	2	Alcohol	3	Spicy	1	Alcohol	1	Smoky	5	Plum	1	Ethereal	2	Sweet	2	Ethereal	2
	Ethereal	3	Ethereal	1	Ethereal	2	Vanilla	4	Earth	4	Sulfurous	4	Ethereal	1	Onion	4	Ethereal	2	Alcohol	2	Hawthorne	2	Sulfurous	3	Candy	1	Varnish	1
							Honey	2											Ethereal	1
							Ethereal	6
2nd day	Hawthorne	1	Geranium	4	Woody	4	Green	4	Ethereal	2	Smoky	4	Green	3	Herbaceous	2	Herbaceous	3	Herbaceous	4	Rose	4	Onion	4	Geranium	1	Onion	4
	Alcohol	2	Apple	2	Geranium	1	Herbaceous	3	Sulfurous	4	Alcohol	3	Honey	4	Hawthorne	1	Almond	4	Sweet	3	Plum	3	Alcohol	2	Apple	2	Alcohol	2
	Ethereal	3	Strawberry	3	Alcohol	2	Alcohol	2	Balloon	1	Ethereal	2	Alcohol	1	Smoky	4	Alcohol	2	Spicy	5	Alcohol	2	Ethereal	1	Plum	3	Ethereal	3
	Sulfurous	4	Ethereal	1	Ethereal	3	Ethereal	1	Rubber	3	Ointment	1	Ethereal	2	Ethereal	3	Ethereal	1	Alcohol	2	Ethereal	1	Sulfurous	3	Sweet	4	Varnish	1
																			Ethereal	1
Mixture 10	M_sub_1		M_sub_2		M_sub_3		M_sub_4		M_sub_5		M_sub_6		M_sub_7		M_sub_8		M_sub_9		M_sub_10		M_sub_11		M_sub_12		M_sub_13		M_sub_14
	Olfactory notes	RIR	Olfactory notes	RIR	Olfactory notes	RIR	Olfactory notes	RIR	Olfactory notes	RIR	Olfactory notes	RIR	Olfactory notes	RIR	Olfactory notes	RIR	Olfactory notes	RIR	Olfactory notes	RIR	Olfactory notes	RIR	Olfactory notes	RIR	Olfactory notes	RIR	Olfactory notes	RIR
1st day	Woody	3	Green	3	Sweet	4	Green	4	Woody	4	Meaty	2	Geranium	1	Green	2	Plum	3	Woody	5	Herbaceous	4	Geranium	1	Rose	2	Herbaceous	4
	Alcohol	2	Herbaceous	4	Meaty	2	Herbaceous	3	Herbaceous	3	Spicy	1	Apple	3	Geranium	3	Hawthorne	4	Green	4	Rose	3	Hawthorne	2	Plum	4	Alcohol	1
	Ethereal	1	Vanilla	2	Smoky	1	Ethereal	1	Alcohol	2	Smoky	3	Sweet	2	Alcohol	4	Alcohol	2	Herbaceous	3	Spicy	2	Sweet	4	Sweet	3	Ethereal	3
	Sulfurous	4	Ethereal	1	Lemone	3	Smell of old house	2	Compress	1	Sulfurous	4	Ethereal	4	Ethereal	1	Ethereal	1	Rose	2	Alcohol	1	Alcohol	3	Ethereal	1	Smell of new shop	2
																			Geranium	1
2nd day	Woody	3	Woody	4	Meaty	3	Woody	3	Green	3	Meaty	2	Geranium	1	Spicy	4	Herbaceous	2	Woody	2	Herbaceous	1	Woody	4	Alcohol	4	Herbaceous	4
	Smoky	2	Geranium	2	Spicy	2	Green	1	Herbaceous	2	Spicy	3	Plum	4	Smoky	2	Rose	4	Green	3	Almond	2	Herbaceous	3	Ethereal	3	Rose	3
	Ethereal	1	Hawthorne	3	Onion	4	Cabbage	4	Sweet	4	Onion	4	Meaty	3	Alcohol	3	Strawberry	3	Smoky	1	Smoky	3	Rose	1	Smell of bandaging	1	Alcohol	2
	Sulfurous	4	Ethereal	1	Smoky	1	Herbaceous	2	Compress	1	Smoky	1	Smoky	2	Ethereal	1	Ethereal	1	Ethereal	4	Ethereal	4	Geranium	2	Compress	2	Ethereal	1
							Ethereal	5
Mixture 11	M_sub_1		M_sub_2		M_sub_3		M_sub_4		M_sub_5		M_sub_6		M_sub_7		M_sub_8		M_sub_9		M_sub_10		M_sub_11		M_sub_12		M_sub_13		M_sub_14
	Olfactory notes	RIR	Olfactory notes	RIR	Olfactory notes	RIR	Olfactory notes	RIR	Olfactory notes	RIR	Olfactory notes	RIR	Olfactory notes	RIR	Olfactory notes	RIR	Olfactory notes	RIR	Olfactory notes	RIR	Olfactory notes	RIR	Olfactory notes	RIR	Olfactory notes	RIR	Olfactory notes	RIR
1st day	Geranium	4	Herbaceous	4	Vegetable	1	Herbaceous	3	Woody	2	Hawthorne	1	Woody	2	Herbaceous	3	Herbaceous	3	Woody	1	Herbaceous	3	Herbaceous	2	Woody	1	Herbaceous	3
	Strawberry	3	Hawthorne	1	Rose	4	Rose	4	Herbaceous	1	Almond	3	Rose	1	Geranium	2	Rose	1	Vegetable	3	Geranium	4	Geranium	1	Rose	2	Spicy	2
	Plum	1	Sweet	2	Onion	3	Geranium	1	Plum	3	Alcohol	4	Apple	4	Hawthorne	1	Geranium	4	Green	2	Plum	1	Hawthorne	3	Apple	4	Onion	4
	Hawthorne	2	Vanilla	3	Ferrum	2	Plum	3	Ethereal	4	Ethereal	2	Ethereal	3	Ethereal	4	Ethereal	2	Herbaceous	4	Sweet	2	Sweet	4	Vanilla	3	Alcohol	1
							Sweet	5											Rose	5
2nd day	Apple	3	Geranium	3	Rose	4	Vegetable	5	Woody	4	Herbaceous	1	Geranium	4	Green	3	Herbaceous	4	Woody	3	Geranium	2	Woody	4	Geranium	1	Vegetable	4
	Plum	2	Apple	4	Sweet	3	Herbaceous	3	Plum	2	Rose	2	Spicy	3	Herbaceous	2	Rose	3	Green	4	Plum	1	Geranium	1	Apple	2	Herbaceous	2
	Sweet	1	Plum	1	Ethereal	2	Rose	1	Sweet	1	Geranium	3	Smoky	2	Hawthorne	1	Alcohol	2	Herbaceous	5	Alcohol	4	Hawthorne	2	Hawthorne	3	Sweet	3
	Honey	4	Sweet	2	Pickle	1	Geranium	4	Magnolia	3	Plum	4	Alcohol	1	Sweet	4	Ethereal	1	Meaty	2	Ethereal	3	Sweet	3	Alcohol	4	Ethereal	1
							Sweet	2											Smoky	1
Mixture 12	M_sub_1		M_sub_2		M_sub_3		M_sub_4		M_sub_5		M_sub_6		M_sub_7		M_sub_8		M_sub_9		M_sub_10		M_sub_11		M_sub_12		M_sub_13		M_sub_14
	Olfactory notes	RIR	Olfactory notes	RIR	Olfactory notes	RIR	Olfactory notes	RIR	Olfactory notes	RIR	Olfactory notes	RIR	Olfactory notes	RIR	Olfactory notes	RIR	Olfactory notes	RIR	Olfactory notes	RIR	Olfactory notes	RIR	Olfactory notes	RIR	Olfactory notes	RIR	Olfactory notes	RIR
1st day	Woody	4	Meaty	4	Sweet	4	Woody	3	Herbaceous	3	Meaty	1	Herbaceous	4	Meaty	2	Woody	1	Woody	1	Green	4	Hawthorne	4	Plum	4	Woody	4
	Green	5	Spicy	3	Meaty	2	Vegetable	4	Spicy	4	Spicy	3	Meaty	1	Spicy	3	Almond	5	Vegetable	2	Rose	1	Meaty	2	Sweet	3	Herbaceous	3
	Smoky	1	Smoky	1	Spicy	3	Green	1	Taping	1	Onion	2	Spicy	2	Onion	4	Spicy	3	Meaty	4	Sweet	2	Smoky	1	Alcohol	2	Alcohol	2
	Ethereal	2	Ethereal	2	Smoky	1	Herbaceous	2	Compress	2	Smoky	4	Smoky	3	Smoky	1	Smoky	2	Smoky	3	Vanilla	3	Sulfurous	3	Ethereal	1	Ethereal	1
	Sulfurous	3															Ethereal	4
2nd day	Woody	1	Vegetable	3	Meaty	2	Woody	4	Herbaceous	3	Meaty	2	Vegetable	3	Meaty	2	Green	1	Herbaceous	3	Woody	1	Vegetable	3	Plum	4	Meaty	3
	Green	4	Almond	4	Spicy	4	Green	2	Taping	1	Spicy	3	Herbaceous	4	Spicy	3	Rose	2	Meaty	1	Green	2	Green	2	Alcohol	3	Spicy	1
	Smoky	3	Spicy	2	Smoky	3	Herbaceous	1	Rubber	2	Onion	4	Meaty	1	Onion	4	Spicy	3	Onion	4	Plum	4	Cabbage	4	Ethereal	2	Smoky	2
	Ethereal	2	Smoky	1	Pickle	1	Ethereal	3	Minty lip balm	4	Smoky	1	Spicy	2	Smoky	1	Onion	5	Smoky	2	Smoky	3	Herbaceous	1	Smell of bandaging	1	Sulfurous	4
											Oil	5					Smoky	4
Mixture 13	M_sub_1		M_sub_2		M_sub_3		M_sub_4		M_sub_5		M_sub_6		M_sub_7		M_sub_8		M_sub_9		M_sub_10		M_sub_11		M_sub_12		M_sub_13		M_sub_14
	Olfactory notes	RIR	Olfactory notes	RIR	Olfactory notes	RIR	Olfactory notes	RIR	Olfactory notes	RIR	Olfactory notes	RIR	Olfactory notes	RIR	Olfactory notes	RIR	Olfactory notes	RIR	Olfactory notes	RIR	Olfactory notes	RIR	Olfactory notes	RIR	Olfactory notes	RIR	Olfactory notes	RIR
1st day	Woody	1	Apple	1	Herbaceous	2	Apple	3	Herbaceous	3	Apple	3	Geranium	3	Rose	1	Green	4	Woody	3	Geranium	2	Woody	2	Rose	4	Vanilla	3
	Apple	5	Plum	2	Strawberry	3	Strawberry	1	Plum	4	Strawberry	4	Spicy	4	Apple	2	Rose	2	Green	4	Sweet	4	Vegetable	4	Meaty	3	Onion	2
	Plum	6	Hawthorne	4	Honey	4	Sweet	2	Ethereal	2	Hawthorne	5	Alcohol	2	Strawberry	4	Strawberry	3	Herbaceous	1	Vanilla	3	Herbaceous	1	Smoky	2	Smoky	1
	Sweet	3	Sweet	3	Lemone	1	Vanilla	4	Varnish	1	Sweet	1	Ethereal	1	Plum	3	Plum	5	Smoky	2	Honey	1	Hawthorne	3	Ethereal	1	Alcohol	4
	Almond	2									Honey	2	Sulfurous	5			Sweet	1
	Smoky	4
2nd day	Woody	1	Woody	3	Geranium	1	Strawberry	1	Apple	3	Apple	2	Woody	2	Herbaceous	2	Strawberry	1	Herbaceous	1	Woody	3	Herbaceous	1	Apple	4	Rose	3
	Green	2	Herbaceous	2	Hawthorne	4	Plum	4	Plum	4	Strawberry	3	Geranium	1	Vanilla	1	Sweet	4	Geranium	2	Green	1	Plum	4	Plum	3	Plum	4
	Herbaceous	3	Apple	1	Sweet	3	Sweet	2	Sweet	2	Plum	1	Smoky	4	Spicy	3	Spicy	2	Spicy	3	Herbaceous	2	Alcohol	3	Sweet	1	Hawthorne	1
	Rose	4	Honey	4	Honey	2	Honey	3	Cinnamon	1	Hawthorne	4	Ethereal	3	Ethereal	4	Onion	3	Smoky	4	Apple	4	Sulfurous	2	Honey	2	Smoky	2
	Sweet	5									Ethereal	5									Honey	5
	Honey	6
Mixture 14	M_sub_1		M_sub_2		M_sub_3		M_sub_4		M_sub_5		M_sub_6		M_sub_7		M_sub_8		M_sub_9		M_sub_10		M_sub_11		M_sub_12		M_sub_13		M_sub_14
	Olfactory notes	RIR	Olfactory notes	RIR	Olfactory notes	RIR	Olfactory notes	RIR	Olfactory notes	RIR	Olfactory notes	RIR	Olfactory notes	RIR	Olfactory notes	RIR	Olfactory notes	RIR	Olfactory notes	RIR	Olfactory notes	RIR	Olfactory notes	RIR	Olfactory notes	RIR	Olfactory notes	RIR
1st day	Rose	5	Herbaceous	4	Rose	3	Strawberry	1	Woody	3	Strawberry	3	Apple	3	Vegetable	2	Apple	4	Plum	2	Herbaceous	4	Apple	1	Apple	2	Rose	4
	Strawberry	2	Apple	2	Strawberry	1	Plum	3	Herbaceous	2	Sweet	4	Strawberry	1	Cabbage	3	Strawberry	2	Hawthorne	3	Rose	3	Strawberry	3	Strawberry	1	Strawberry	3
	Plum	3	Plum	1	Sweet	2	Sweet	2	Apple	1	Vanilla	1	Sweet	2	Smoky	4	Sweet	1	Sweet	1	Apple	2	Plum	2	Sweet	3	Sweet	2
	Sweet	1	Hawthorne	3	Honey	4	Honey	4	Alcohol	4	Alcohol	2	Honey	4	Alcohol	1	Honey	3	Honey	4	Honey	1	Sweet	4	Honey	4	Vanilla	1
	Honey	4
2nd day	Apple	4	Apple	1	Strawberry	1	Strawberry	1	Apple	2	Geranium	4	Rose	3	Strawberry	2	Strawberry	2	Apple	1	Apple	2	Apple	1	Geranium	1	Apple	4
	Plum	5	Strawberry	2	Sweet	3	Sweet	2	Sweet	4	Sweet	3	Apple	4	Plum	3	Sweet	1	Plum	2	Vanilla	3	Strawberry	3	Apple	2	Plum	2
	Sweet	1	Sweet	3	Honey	2	Vanilla	4	Peach	1	Honey	1	Strawberry	1	Sweet	1	Honey	4	Sweet	3	Honey	1	Plum	2	Strawberry	3	Sweet	1
	Vanilla	2	Vanilla	4	Detergent	4	Honey	3	Almond jelly	3	Energy drink	2	Sweet	2	Vanilla	4	Ethereal	3	Vanilla	4	Ethereal	4	Sweet	4	Sweet	4	Vanilla	3
	Honey	3
Mixture 15	M_sub_1		M_sub_2		M_sub_3		M_sub_4		M_sub_5		M_sub_6		M_sub_7		M_sub_8		M_sub_9		M_sub_10		M_sub_11		M_sub_12		M_sub_13		M_sub_14
	Olfactory notes	RIR	Olfactory notes	RIR	Olfactory notes	RIR	Olfactory notes	RIR	Olfactory notes	RIR	Olfactory notes	RIR	Olfactory notes	RIR	Olfactory notes	RIR	Olfactory notes	RIR	Olfactory notes	RIR	Olfactory notes	RIR	Olfactory notes	RIR	Olfactory notes	RIR	Olfactory notes	RIR
1st day	Apple	2	Apple	1	Rose	3	Cabbage	4	Vegetable	4	Apple	1	Woody	3	Herbaceous	4	Green	4	Geranium	5	Apple	2	Apple	2	Geranium	3	Green	2
	Plum	4	Plum	2	Plum	2	Strawberry	2	Apple	2	Plum	3	Strawberry	4	Apple	3	Rose	3	Apple	1	Vanilla	4	Plum	1	Plum	2	Cabbage	4
	Hawthorne	5	Hawthorne	4	Onion	4	Sweet	1	Sweet	3	Hawthorne	4	Plum	1	Strawberry	2	Plum	2	Plum	2	Honey	1	Hawthorne	3	Sweet	4	Sweet	1
	Sweet	1	Honey	3	Unknown	1	Honey	3	Vegetable juice	1	Sweet	2	Sweet	2	Plum	1	Sweet	1	Hawthorne	3	Spicy	3	Sweet	4	Ethereal	1	Onion	3
	Honey	3																	Sweet	4							Ethereal	5
2nd day	Rose	6	Herbaceous	4	Geranium	4	Strawberry	1	Herbaceous	4	Apple	2	Woody	4	Apple	3	Green	3	Woody	4	Apple	1	Geranium	1	Geranium	1	Rose	4
	Apple	3	Apple	1	Honey	1	Plum	4	Plum	1	Strawberry	3	Herbaceous	2	Strawberry	4	Herbaceous	4	Green	2	Sweet	3	Apple	2	Strawberry	4	Hawthorne	2
	Plum	2	Plum	2	Spicy	2	Sweet	2	Sweet	2	Plum	1	Strawberry	3	Plum	1	Rose	1	Herbaceous	3	Honey	2	Plum	3	Plum	3	Smoky	1
	Hawthorne	4	Sweet	3	Coarse tea	3	Honey	3	Cherry	3	Hawthorne	4	Plum	1	Sweet	2	Strawberry	2	Smoky	1	Spicy	4	Hawthorne	4	Sweet	2	Ethereal	3
	Sweet	1
	Honey	5
Mixture 16	M_sub_1		M_sub_2		M_sub_3		M_sub_4		M_sub_5		M_sub_6		M_sub_7		M_sub_8		M_sub_9		M_sub_10		M_sub_11		M_sub_12		M_sub_13		M_sub_14
	Olfactory notes	RIR	Olfactory notes	RIR	Olfactory notes	RIR	Olfactory notes	RIR	Olfactory notes	RIR	Olfactory notes	RIR	Olfactory notes	RIR	Olfactory notes	RIR	Olfactory notes	RIR	Olfactory notes	RIR	Olfactory notes	RIR	Olfactory notes	RIR	Olfactory notes	RIR	Olfactory notes	RIR
1st day	Woody	3	Woody	3	Herbaceous	2	Woody	4	Green	3	Cabbage	5	Herbaceous	2	Woody	3	Vegetable	5	Herbaceous	1	Herbaceous	4	Woody	2	Rose	4	Apple	4
	Green	4	Plum	4	Apple	3	Vegetable	5	Herbaceous	1	Herbaceous	4	Rose	3	Green	4	Herbaceous	3	Spicy	2	Rose	3	Green	3	Plum	3	Sweet	2
	Herbaceous	5	Hawthorne	2	Plum	1	Green	1	Rose	2	Plum	2	Geranium	1	Herbaceous	2	Plum	2	Smoky	3	Geranium	1	Geranium	1	Alcohol	2	Spicy	3
	Geranium	2	Ethereal	1	Lemone	4	Herbaceous	3	Sweat	4	Hawthorne	1	Sweet	4	Geranium	1	Sweet	1	Alcohol	4	Plum	2	Sulfurous	4	Ethereal	1	Alcohol	1
	Ethereal	1					Geranium	2			Ethereal	3					Honey	4
2nd day	Rose	6	Herbaceous	4	Geranium	1	Smoky	4	Herbaceous	2	Apple	3	Herbaceous	1	Woody	2	Herbaceous	5	Herbaceous	3	Herbaceous	2	Woody	4	Green	4	Woody	4
	Apple	5	Apple	2	Plum	4	Ethereal	3	Geranium	1	Hawthorne	4	Rose	2	Green	3	Strawberry	2	Geranium	1	Rose	1	Green	2	Geranium	1	Spicy	3
	Strawberry	4	Plum	3	Alcohol	3	Unknown	2	Ethereal	4	Alcohol	2	Plum	3	Herbaceous	4	Plum	3	Alcohol	2	Geranium	3	Herbaceous	1	Alcohol	3	Alcohol	2
	Plum	3	Hawthorne	1	Ethereal	2	Similar to mixture 17	1	Coin	3	Ethereal	1	Alcohol	4	Hawthorne	1	Hawthorne	1	Ethereal	4	Plum	4	Onion	3	Ethereal	2	Ethereal	1
	Hawthorne	1															Sweet	4
	Honey	2
Mixture 17	M_sub_1		M_sub_2		M_sub_3		M_sub_4		M_sub_5		M_sub_6		M_sub_7		M_sub_8		M_sub_9		M_sub_10		M_sub_11		M_sub_12		M_sub_13		M_sub_14
	Olfactory notes	RIR	Olfactory notes	RIR	Olfactory notes	RIR	Olfactory notes	RIR	Olfactory notes	RIR	Olfactory notes	RIR	Olfactory notes	RIR	Olfactory notes	RIR	Olfactory notes	RIR	Olfactory notes	RIR	Olfactory notes	RIR	Olfactory notes	RIR	Olfactory notes	RIR	Olfactory notes	RIR
1st day	Woody	3	Woody	3	Herbaceous	1	Green	5	Green	3	Herbaceous	3	Woody	2	Woody	2	Rose	4	Woody	4	Rose	4	Woody	1	Plum	2	Hawthorne	1
	Green	4	Vegetable	2	Meaty	3	Herbaceous	4	Herbaceous	1	Hawthorne	4	Herbaceous	4	Green	3	Strawberry	3	Cabbage	5	Plum	1	Green	2	Sweet	3	Sweet	2
	Plum	2	Plum	4	Spicy	2	Smoky	3	Apple	2	Spicy	1	Geranium	1	Geranium	1	Plum	2	Herbaceous	1	Sweet	2	Herbaceous		Alcohol	4	Onion	3
	Hawthorne	5	Hawthorne	1	Smoky	4	Ethereal	1	Nail polish remover	4	Ethereal	2	Smoky	3	Hawthorne	4	Sweet	6	Geranium	3	Honey	3	Geranium		Ethereal	1	Ethereal	4
	Sweet	1					Sulfurous	2			Sulfurous	5					Ethereal	5	Honey	2
																	Coke	1
2nd day	Geranium	3	Woody	4	Herbaceous	1	Green	4	Green	3	Rose	3	Woody	2	Woody	1	Herbaceous	3	Woody	3	Herbaceous	2	Woody	3	Rose	3	Woody	3
	Plum	2	Plum	1	Sweet	4	Herbaceous	3	Herbaceous	1	Plum	2	Geranium	1	Herbaceous	2	Rose	1	Herbaceous	1	Rose	3	Green	2	Apple	2	Rose	4
	Sweet	1	Hawthorne	2	Ethereal	2	Ethereal	2	Hawthorne	4	Hawthorne	1	Apple	3	Geranium	3	Geranium	4	Geranium	2	Plum	1	Herbaceous	1	Plum	1	Smoky	2
	Smoky	4	Sweet	3	Lemone	3	Unknown	1	Spicy	2	Alcohol	4	Plum	4	Spicy	4	Strawberry	2	Spicy	4	Ethereal	4	Geranium	4	Sweet	4	Ethereal	1
	Alcohol	5
	Ethereal	6
Mixture 18	M_sub_1		M_sub_2		M_sub_3		M_sub_4		M_sub_5		M_sub_6		M_sub_7		M_sub_8		M_sub_9		M_sub_10		M_sub_11		M_sub_12		M_sub_13		M_sub_14
	Olfactory notes	RIR	Olfactory notes	RIR	Olfactory notes	RIR	Olfactory notes	RIR	Olfactory notes	RIR	Olfactory notes	RIR	Olfactory notes	RIR	Olfactory notes	RIR	Olfactory notes	RIR	Olfactory notes	RIR	Olfactory notes	RIR	Olfactory notes	RIR	Olfactory notes	RIR	Olfactory notes	RIR
1st day	Apple	3	Cabbage	4	Herbaceous	1	Alcohol	3	Vegetable	3	Apple	1	Green	3	Woody	1	Strawberry	2	Herbaceous	1	Herbaceous	4	Green	1	Geranium	1	Green	4
	Strawberry	4	Herbaceous	2	Plum	2	Ethereal	2	Herbaceous	2	Plum	2	Herbaceous	1	Vegetable	4	Hawthorne	1	Rose	3	Rose	1	Geranium	4	Plum	2	Rose	3
	Plum	2	Apple	1	Honey	4	Sulfurous	4	Apple	1	Hawthorne	3	Rose	4	Green	3	Ethereal	3	Geranium	2	Geranium	3	Plum	2	Alcohol	3	Sweet	1
	Sweet	1	Ethereal	3	Lemone	3	Unknown	1	Spicy	4	Alcohol	4	Sweet	2	Herbaceous	2	Coke	4	Sweet	4	Plum	2	Hawthorne	3	Ethereal	4	Spicy	2
	Honey	5
2nd day	Apple	2	Herbaceous	2	Geranium	1	Strawberry	2	Woody	3	Plum	2	Woody	3	Apple	2	Rose	3	Woody	2	Herbaceous	2	Woody	3	Geranium	4	Woody	4
	Plum	3	Apple	1	Apple	4	Sweet	1	Herbaceous	1	Hawthorne	3	Herbaceous	1	Plum	4	Strawberry	2	Geranium	1	Rose	1	Green	4	Plum	3	Rose	1
	Hawthorne	4	Hawthorne	4	Vanilla	3	Ethereal	4	Spicy	4	Sweet	1	Rose	2	Sweet	3	Plum	4	Hawthorne	3	Plum	3	Herbaceous	1	Sweet	2	Spicy	2
	Sweet	5	Sweet	3	Honey	2	Similar to mixture 17	3	Leaf of Marigold	2	Alcohol	4	Plum	4	Honey	1	Sweet	5	Spicy	4	Hawthorne	4	Rose	2	Powder medicine with syrup	1	Alcohol	3
	Honey	1															Honey	1	Onion	5
Supplementary Table 1. Participant responses. Blank spaces indicate that a participant did not record a response for relative intensity, and the blanks were excluded from the analyses. RIR means the relative intensity rankings.
